# Phage detection by a bacterial NLR-related protein is mediated by DnaJ

**DOI:** 10.1101/2024.06.04.597415

**Authors:** Amy N. Conte, Madison E. Ruchel, Samantha M. Ridgeway, Emily M. Kibby, Toni A. Nagy, Aaron T. Whiteley

**Author notes:** Correspondence and requests for materials should be addressed to the lead contact, Aaron Whiteley.

## Abstract

Bacteria encode a wide range of antiphage systems and a subset of these proteins are homologous to components of the human innate immune system. Mammalian nucleotide-binding and leucine-rich repeat containing proteins (NLRs) and bacterial NLR-related proteins use a central NACHT domain to link detection of infection with initiation of an antimicrobial response. Bacterial NACHT proteins provide defense against both DNA and RNA phages. Here we determine the mechanism of RNA phage detection by the bacterial NLR-related protein bNACHT25 in *E. coli*. bNACHT25 was specifically activated by *Emesvirus* ssRNA phages and analysis of MS2 phage escaper mutants that evaded detection revealed a critical role for Coat Protein (CP). A genetic assay confirmed CP was sufficient to activate bNACHT25 but the two proteins did not directly interact. Instead, we found bNACHT25 requires the host chaperone DnaJ to detect CP. Our data suggest that bNACHT25 detects a wide range of phages by guarding a host cell process rather than binding a specific phage-derived molecule.
