## Supplementary material for "Phage detection by a bacterial NLR-related protein is mediated by DnaJ": S1 Table. All MS2 phage escaper mutations identified

### Sheet: Sheet1
S1 Table. All MS2 phage escaper mutations identified.
Parent ID1	Isolated on	Phage ID	NTD (nt 1-130)2	mat (nt 130-1311)2	cp (nt 1335-1727)2	lys (nt 1678-1905)2	rep (nt 1761-3398)2	CTD (nt 3398-end)2
1	bNACHT02	ΦAC111	g19a, u97c	S69P, I114T, a741u, T253A	V68A		Q140R
1	bNACHT02	ΦAC112	g19a	R62L	V68L		g1113a
2	bNACHT02	ΦAC121			K44R		u792c
2	bNACHT02	ΦAC122
2	bNACHT02	ΦAC123			E64G	g201a	D40N, T106I
3	bNACHT02	ΦAC133		a966g	V68A
3	bNACHT02	ΦAC134					g816a, I286T, P530S
1	bNACHT12	ΦAC118		a456g, g576a	T6A
1	bNACHT12	ΦAC119					g1281a
1	bNACHT12	ΦAC120			T6A
2	bNACHT12	ΦAC129		a456g, T165A, g576a, c730u	K44R	S58L	c90u
2	bNACHT12	ΦAC130			T6A
2	bNACHT12	ΦAC131		u906c	T20I
3	bNACHT12	ΦAC135
3	bNACHT12	ΦAC136		a966g
3	bNACHT12	ΦAC137
1	bNACHT32	ΦAC114		g162a, Q233H, L278P	G17D
1	bNACHT32	ΦAC115		a69u	G17D	L44P	u48c
1	bNACHT32	ΦAC116
1	bNACHT32	ΦAC117		u174c
2	bNACHT32	ΦAC124		a564c	G17D
2	bNACHT32	ΦAC125
2	bNACHT32	ΦAC126
2	bNACHT32	ΦAC127
2	bNACHT32	ΦAC128					c1377u
3	bNACHT32	ΦAC138
3	bNACHT32	ΦAC139
3	bNACHT32	ΦAC140
1Parent 1: ΦAC036, Parent 2: ΦAC037, Parent 3: ΦAC038
2RNA genome mutations that did not result coding changes are lower-case, italics, and the number represents the nucleotide within the gene/locus. Coding mutations are indicated as capital letters, not italics, and the number represents the amino acid position within the protein.
