## Supplementary material for "Phage detection by a bacterial NLR-related protein is mediated by DnaJ": S3 Table. E. coli strains and plasmids used in this study

### Sheet: S3A. Strains and plasmids
S3A Table. E. coli strains and plasmids used in this study
Strain number	E. coli strain	Description1	Plasmid number	Plasmid details	Restriction digest enzymes	Nucleotide sequence of plasmid or chromosomal insert	Amino acid sequence	Reference and source
	MG1655	F-, λ-, rph-1; used for experiments						CGSC6300
	OmniPir	F´ {proAB lacIq lacZΔM15 Tn10(TetR ) Δ(ccdAB)} mini-Tn7(pir-116+) mcrA Δ(mrr hsdRMS-mcrBC) Φ 80(lacZ)ΔM15 Δ(lacZYA-argF)U169 endA1 recA1 supE44 thi-1 gyrA96 relA1 tonA panD; used for cloning						Kibby et al., 2023
	MG1655+F´	F´ {proAB lacIq lacZΔM15 Tn10(TetR ) Δ(ccdAB)}, λ-, rph-1; used for experiments involving phage infection						Kibby et al., 2023
	BW25113	F-, Δ(araD-araB)567, ΔlacZ4787(::rrnB-3), λ-, rph-1, Δ(rhaD-rhaB)568, hsdR514; used for experiments involving the Keio collection						CGSC7636
	BW25113+F´	Δ(araD-araB)567, ΔlacZ4787(::rrnB-3), λ-, rph-1, Δ(rhaD-rhaB)568, hsdR514; used for experiments involving the Keio collection						This study
JW4153	BW25113	ulaC::KanR						Baba et al., 2006
JW0014	BW25113	dnaJ::KanR						Baba et al., 2006
JW2669	BW25113	recA::KanR						Baba et al., 2006
JW3664	BW25113	ibpA::KanR						Baba et al., 2006
JW0156	BW25113	dgt::KanR						Baba et al., 2006
JW0013	BW25113	dnaK::KanR						Baba et al., 2006
JW2018	BW25113	wbbJ::KanR						Baba et al., 2006
JW2409	BW25113	ptsI::KanR						Baba et al., 2006
JW3996	BW25113	lamB::KanR						Baba et al., 2006
JW5851	BW25113	pnp::KanR						Baba et al., 2006
JW3756	BW25113	rho::KanR						Baba et al., 2006
JW0426	BW25113	tig::KanR						Baba et al., 2006
JW3663	BW25113	ibpB::KanR						Baba et al., 2006
JW3841	BW25113	glnA::KanR						Baba et al., 2006
JW1112	BW25113	potA::KanR						Baba et al., 2006
JW0866	BW25113	clpA::KanR						Baba et al., 2006
JW0427	BW25113	clpP::KanR						Baba et al., 2006
JW0428	BW25113	clpX::KanR						Baba et al., 2006
JW0429	BW25113	lon::KanR						Baba et al., 2006
JW5692	BW25113	hslO::KanR						Baba et al., 2006
JW1732	BW25113	spy::KanR						Baba et al., 2006
JW0462	BW25113	htpG::KanR						Baba et al., 2006
JW3525	BW25113	cspA::KanR						Baba et al., 2006
JW1519	BW25113	cspB::KanR						Baba et al., 2006
JW1812	BW25113	cspC::KanR						Baba et al., 2006
JW2510	BW25113	hscA::KanR						Baba et al., 2006
JW2511	BW25113	hscB::KanR						Baba et al., 2006
JW1297	BW25113	pspA::KanR						Baba et al., 2006
JW1298	BW25113	pspB::KanR						Baba et al., 2006
JW1299	BW25113	pspC::KanR						Baba et al., 2006
AW3008	MG1655	lacZ::KanR-GFPmut3				atggatttccttacgcgaaatacgggcagacatggcctgcccggttattataggctggagctgcttcgaagttcctatactttctagagaataggaacttcggaataggaacttcaagatcccctcacgctgccgcaagcactcagggcgcaagggctgctaaaggaagcggaacacgtagaaagccagtccgcagaaacggtgctgaccccggatgaatgtcagctactgggctatctggacaagggaaaacgcaagcgcaaagagaaagcaggtagcttgcagtgggcttacatggcgatagctagactgggcggttttatggacagcaagcgaaccggaattgccagctggggcgccctctggtaaggttgggaagccctgcaaagtaaactggat…	KanR: MIEQDGLHAGSPAAWVERLFGYDWAQQTIGCSDAAVFRLSAQGRPVLFVKTDLSGALNELQDEAARLSWLATTGVPCAAVLDVVTEAGRDWLLLGEVPGQDLLSSHLAPAEKVSIMADAMRRLHTLDPATCPFDHQAKHRIERARTRMEAGLVDQDDLDEEHQGLAPAELFARLKARMPDGEDLVVTHGDACLPNIMVENGRFSGFIDCGRLGVADRYQDIALATRDIAEELGGEWADRFLVLYGIAAPDSQRIAFYRLLDEFF*; GFPmut3: MRKGEELFTGVVPILVELDGDVNGHKFSVSGEGEGDATYGKLTLKFICTTGKLPVPWPTLVTTFGYGVQCFARYPDHMKRHDFFKSAMPEGYVQERTIFFKDDGNYKTRAEVKFEGD…	Kibby et al., 2023
AW3227	MG1655	lacZ::KanR-bNACHT25-NVSVG				atggatttccttacgcgaaatacgggcagacatggcctgcccggttattataggctggagctgcttcgaagttcctatactttctagagaataggaacttcggaataggaacttcaagatcccctcacgctgccgcaagcactcagggcgcaagggctgctaaaggaagcggaacacgtagaaagccagtccgcagaaacggtgctgaccccggatgaatgtcagctactgggctatctggacaagggaaaacgcaagcgcaaagagaaagcaggtagcttgcagtgggcttacatggcgatagctagactgggcggttttatggacagcaagcgaaccggaattgccagctggggcgccctctggtaaggttgggaagccctgcaaagtaaactggat…	KanR: MIEQDGLHAGSPAAWVERLFGYDWAQQTIGCSDAAVFRLSAQGRPVLFVKTDLSGALNELQDEAARLSWLATTGVPCAAVLDVVTEAGRDWLLLGEVPGQDLLSSHLAPAEKVSIMADAMRRLHTLDPATCPFDHQAKHRIERARTRMEAGLVDQDDLDEEHQGLAPAELFARLKARMPDGEDLVVTHGDACLPNIMVENGRFSGFIDCGRLGVADRYQDIALATRDIAEELGGEWADRFLVLYGIAAPDSQRIAFYRLLDEFF*; NVSVG-bNACHT25: MKYTDIEMNRLGKGSPEYLRKIESLQREVDDFHPVLRALLPRLPTVTHVEYKQGPSEKGADFVIIKRDEALDEEIYIGVICKVGKIIQSNSEVERQIEECQLYPRFISSG…	This study
AW3228	MG1655+F´	lacZ::KanR-GFPmut3				atggatttccttacgcgaaatacgggcagacatggcctgcccggttattataggctggagctgcttcgaagttcctatactttctagagaataggaacttcggaataggaacttcaagatcccctcacgctgccgcaagcactcagggcgcaagggctgctaaaggaagcggaacacgtagaaagccagtccgcagaaacggtgctgaccccggatgaatgtcagctactgggctatctggacaagggaaaacgcaagcgcaaagagaaagcaggtagcttgcagtgggcttacatggcgatagctagactgggcggttttatggacagcaagcgaaccggaattgccagctggggcgccctctggtaaggttgggaagccctgcaaagtaaactggat…	KanR: MIEQDGLHAGSPAAWVERLFGYDWAQQTIGCSDAAVFRLSAQGRPVLFVKTDLSGALNELQDEAARLSWLATTGVPCAAVLDVVTEAGRDWLLLGEVPGQDLLSSHLAPAEKVSIMADAMRRLHTLDPATCPFDHQAKHRIERARTRMEAGLVDQDDLDEEHQGLAPAELFARLKARMPDGEDLVVTHGDACLPNIMVENGRFSGFIDCGRLGVADRYQDIALATRDIAEELGGEWADRFLVLYGIAAPDSQRIAFYRLLDEFF*; GFPmut3: MRKGEELFTGVVPILVELDGDVNGHKFSVSGEGEGDATYGKLTLKFICTTGKLPVPWPTLVTTFGYGVQCFARYPDHMKRHDFFKSAMPEGYVQERTIFFKDDGNYKTRAEVKFEGD…	This study
AW3229	MG1655+F´	lacZ::KanR-bNACHT25-NVSVG				atggatttccttacgcgaaatacgggcagacatggcctgcccggttattataggctggagctgcttcgaagttcctatactttctagagaataggaacttcggaataggaacttcaagatcccctcacgctgccgcaagcactcagggcgcaagggctgctaaaggaagcggaacacgtagaaagccagtccgcagaaacggtgctgaccccggatgaatgtcagctactgggctatctggacaagggaaaacgcaagcgcaaagagaaagcaggtagcttgcagtgggcttacatggcgatagctagactgggcggttttatggacagcaagcgaaccggaattgccagctggggcgccctctggtaaggttgggaagccctgcaaagtaaactggat…	KanR: MIEQDGLHAGSPAAWVERLFGYDWAQQTIGCSDAAVFRLSAQGRPVLFVKTDLSGALNELQDEAARLSWLATTGVPCAAVLDVVTEAGRDWLLLGEVPGQDLLSSHLAPAEKVSIMADAMRRLHTLDPATCPFDHQAKHRIERARTRMEAGLVDQDDLDEEHQGLAPAELFARLKARMPDGEDLVVTHGDACLPNIMVENGRFSGFIDCGRLGVADRYQDIALATRDIAEELGGEWADRFLVLYGIAAPDSQRIAFYRLLDEFF*; NVSVG-bNACHT25: MKYTDIEMNRLGKGSPEYLRKIESLQREVDDFHPVLRALLPRLPTVTHVEYKQGPSEKGADFVIIKRDEALDEEIYIGVICKVGKIIQSNSEVERQIEECQLYPRFISSG…	This study
AW3230	MG1655+F´	lacZ::KanR-bNACHT32-NVSVG				atggatttccttacgcgaaatacgggcagacatggcctgcccggttattataggctggagctgcttcgaagttcctatactttctagagaataggaacttcggaataggaacttcaagatcccctcacgctgccgcaagcactcagggcgcaagggctgctaaaggaagcggaacacgtagaaagccagtccgcagaaacggtgctgaccccggatgaatgtcagctactgggctatctggacaagggaaaacgcaagcgcaaagagaaagcaggtagcttgcagtgggcttacatggcgatagctagactgggcggttttatggacagcaagcgaaccggaattgccagctggggcgccctctggtaaggttgggaagccctgcaaagtaaactggat…	KanR: MIEQDGLHAGSPAAWVERLFGYDWAQQTIGCSDAAVFRLSAQGRPVLFVKTDLSGALNELQDEAARLSWLATTGVPCAAVLDVVTEAGRDWLLLGEVPGQDLLSSHLAPAEKVSIMADAMRRLHTLDPATCPFDHQAKHRIERARTRMEAGLVDQDDLDEEHQGLAPAELFARLKARMPDGEDLVVTHGDACLPNIMVENGRFSGFIDCGRLGVADRYQDIALATRDIAEELGGEWADRFLVLYGIAAPDSQRIAFYRLLDEFF*; NVSVG-bNACHT32: MKYTDIEMNRLGKGSPEQLKKIESLQREVDDFHPVLRALFPKLPTVTHVEYKQGPSEKGSDFVIIKRDDTLDEEIYIGVVCKVGKITQSNNEVERQIEECKIFPRLISSG…	This study
AW3231	MG1655+F´	lacZ::KanR-GFPmut3; dnaJ::cat				ggggaatttcctctccgcccgtgcattcatctaggggcaatttaaaaaagatggctaagcaagattatgtgtaggctggagctgcttcgaagttcctatactttctagagaataggaacttcggaataggaacttcaagatcccctcacgctgccgcaagcactcagggcgcaagggctgctaaaggaagcggaacacgtagaaagccagtccgcagaaacggtgctgaccccggatgaatgtcagctactgggctatctggacaagggaaaacgcaagcgcaaagagaaagcaggtagcttgcagtgggcttacatggcgatagctagactgggcggttttatggacagcaagcgaaccggaattgccagctggggcgccctctggtaaggttgggaa…	KanR: MIEQDGLHAGSPAAWVERLFGYDWAQQTIGCSDAAVFRLSAQGRPVLFVKTDLSGALNELQDEAARLSWLATTGVPCAAVLDVVTEAGRDWLLLGEVPGQDLLSSHLAPAEKVSIMADAMRRLHTLDPATCPFDHQAKHRIERARTRMEAGLVDQDDLDEEHQGLAPAELFARLKARMPDGEDLVVTHGDACLPNIMVENGRFSGFIDCGRLGVADRYQDIALATRDIAEELGGEWADRFLVLYGIAAPDSQRIAFYRLLDEFF*; CAT: MEKKITGYTTVDISQWHRKEHFEAFQSVAQCTYNQTVQLDITAFLKTVKKNKHKFYPAFIHILARLMNAHPELRMAMKDGELVIWDSVHPCYTVFHEQTETFSSLWSEYHDDFRQFLHIYS…	This study
AW3232	MG1655+F´	lacZ::KanR-bNACHT25-NVSVG; dnaJ::cat				ggggaatttcctctccgcccgtgcattcatctaggggcaatttaaaaaagatggctaagcaagattatgtgtaggctggagctgcttcgaagttcctatactttctagagaataggaacttcggaataggaacttcaagatcccctcacgctgccgcaagcactcagggcgcaagggctgctaaaggaagcggaacacgtagaaagccagtccgcagaaacggtgctgaccccggatgaatgtcagctactgggctatctggacaagggaaaacgcaagcgcaaagagaaagcaggtagcttgcagtgggcttacatggcgatagctagactgggcggttttatggacagcaagcgaaccggaattgccagctggggcgccctctggtaaggttgggaa…	KanR: MIEQDGLHAGSPAAWVERLFGYDWAQQTIGCSDAAVFRLSAQGRPVLFVKTDLSGALNELQDEAARLSWLATTGVPCAAVLDVVTEAGRDWLLLGEVPGQDLLSSHLAPAEKVSIMADAMRRLHTLDPATCPFDHQAKHRIERARTRMEAGLVDQDDLDEEHQGLAPAELFARLKARMPDGEDLVVTHGDACLPNIMVENGRFSGFIDCGRLGVADRYQDIALATRDIAEELGGEWADRFLVLYGIAAPDSQRIAFYRLLDEFF*; CAT: MEKKITGYTTVDISQWHRKEHFEAFQSVAQCTYNQTVQLDITAFLKTVKKNKHKFYPAFIHILARLMNAHPELRMAMKDGELVIWDSVHPCYTVFHEQTETFSSLWSEYHDDFRQFLHIYS…	This study
AW3233	MG1655+F´	lacZ::KanR-bNACHT32-NVSVG; dnaJ::cat				ggggaatttcctctccgcccgtgcattcatctaggggcaatttaaaaaagatggctaagcaagattatgtgtaggctggagctgcttcgaagttcctatactttctagagaataggaacttcggaataggaacttcaagatcccctcacgctgccgcaagcactcagggcgcaagggctgctaaaggaagcggaacacgtagaaagccagtccgcagaaacggtgctgaccccggatgaatgtcagctactgggctatctggacaagggaaaacgcaagcgcaaagagaaagcaggtagcttgcagtgggcttacatggcgatagctagactgggcggttttatggacagcaagcgaaccggaattgccagctggggcgccctctggtaaggttgggaa…	KanR: MIEQDGLHAGSPAAWVERLFGYDWAQQTIGCSDAAVFRLSAQGRPVLFVKTDLSGALNELQDEAARLSWLATTGVPCAAVLDVVTEAGRDWLLLGEVPGQDLLSSHLAPAEKVSIMADAMRRLHTLDPATCPFDHQAKHRIERARTRMEAGLVDQDDLDEEHQGLAPAELFARLKARMPDGEDLVVTHGDACLPNIMVENGRFSGFIDCGRLGVADRYQDIALATRDIAEELGGEWADRFLVLYGIAAPDSQRIAFYRLLDEFF*; CAT: MEKKITGYTTVDISQWHRKEHFEAFQSVAQCTYNQTVQLDITAFLKTVKKNKHKFYPAFIHILARLMNAHPELRMAMKDGELVIWDSVHPCYTVFHEQTETFSSLWSEYHDDFRQFLHIYS…	This study
AW2877	OmniPir	Empty vector (EV)	pAW1382	pLOCO2-gfp	NotI-HF/SbfI-HF	aggaggaattcaccatgggatccaaaggtgaagaactgttcaccggtgttgttccgatcctggttgaactggatggtgatgttaacggccacaaattctctgttcgtggtgaaggtgaaggtgatgcaaccaacggtaaactgaccctgaaattcatctgcactaccggtaaactgccggttccgtggccgactctggtgactaccctgacctatggtgttcagtgtttttctcgttacccggatcacatgaagcagcatgatttcttcaaatctgcaatgccggaaggttatgtacaggagcgcaccatttctttcaaagacgatggcacctacaaaacccgtgcagaggttaaatttgaaggtgatactctggtgaaccgtattgaactgaaaggca…	MGSKGEELFTGVVPILVELDGDVNGHKFSVRGEGEGDATNGKLTLKFICTTGKLPVPWPTLVTTLTYGVQCFSRYPDHMKQHDFFKSAMPEGYVQERTISFKDDGTYKTRAEVKFEGDTLVNRIELKGIDFKEDGNILGHKLEYNFNSHNVYITADKQKNGIKANFKIRHNVEDGSVQLADHYQQNTPIGDGPVLLPDNHYLSTQSVLSKDPNEKRDHMVLLEFVTAAGITHGMDELYK*	Ledvina et al., 2023
AW2820	OmniPir		pEK0009	pLOCO2-bNACHT02	NotI-HF/SbfI-HF	gggttctcaccggaagaactgcttggtctgtctgaagaagcaccaaaatcacgtaaaaaaacgttaccaaaagcgccgcctaaatatcagtttgaagaaaatggtgaaacgaaatactggtctggtcgtgggcgtgcgccaaaaccgattaatgaagcgttgaaagccgggcgttctattgatgaatttctcatcccaaacgatactttcaactgaactgaaaacctccaagatataattcaaaaaatctgaatgtcttttaggtgcgttctccgtcaaacacataaggtatgattgtatggacccaattaccgctgaaatattaagaataggcataagtgaatcagccaaacttatctttcaaaaagttctttcaaaaaattggatgaaagaatatac…	MDPITAEILRIGISESAKLIFQKVLSKNWMKEYTGGRSIVEQLLSLDIQSDYIVKHISRAMKMRTIHSSENDVMLNSIYHPLTIHREGKNIKVDDKFLLSDNNITNIIGFAGQGKSTILRKILLESIKNGDKIPFFMELRKIEAKGIENSLLSIIEELGIKTDKKSLNSLLSSGNILLLLDGFDEISSKMRMDILSEIISLNRRHGVQIITTSRGGTEICTESNIINYTVNKIKRSDIMSILKKLSESQEVEEDTLQQIFHMLKGNTSLVETMNCPLLVTLFYICYPHLDSIPDSATEFYSKLFTTLYFRHDKVKNYKRERKSDIPPPEAFNVFCALCFKSIYDNKQDFTELSLFEYTKQSLALCGANEARPEDIAYDFVDITCLIQRDGYDRYVFLHK…	Kibby et al., 2023
AW2883	OmniPir		pEK0036	pLOCO2-bNACHT12	NotI-HF/SbfI-HF	ttgacgttgccgggctgaataaactggcttccctggctaatccccgtatccggactaattatcgtgagtgtcttgatgccatacggcaggttacactgcagcaggagtatattcggggaagatccttatctgaaattatccatttccggcctggaatgtctgaaaggtctcaggagcggttaatgaaaacgctggattaaaaagaatctaatctattgaaaatcaccatgattttatggataatctcataaaaaaaggatcatatcatggatttagtatttcaggaattaaccaaggcgggaattagtgtagctgttaagacgctatttgaacgtgttgtttcaagatgggacaaaactaatttaaatgcacggagattagttagagagttaactagtc…	MDLVFQELTKAGISVAVKTLFERVVSRWDKTNLNARRLVRELTSQTAYMNYLQKHVSRVIRLRTIHSADYDILLNEMYHPLSICALTPGSTPKKVKDGFYFEDEFVTNIIGIAGQGKSTILRKLFIEQVFHGDKIPFFIELRKVGDDGIRSYLERLLKNLSLRPTDVETEELFKSNKIILMLDGFDEISSEKKNGILNEITQLNLTYSLQVITTSRPGTTICSEPSIVNYKVELLKESDILSIIERLNTNNNVIDKEQLSKIKETIRKNKNLVSVMTSPILVTLFHVCYPYMDIIPKNTVEFYSNLFMTLYLRHDKVKNFDREKSSSLSHNEAYECFCALCFYSIYKNSYDFTERSLIDYTKTAMQVKGKKEGCEPASLAMDFVNVTCLIQKDGYDKYI…	Kibby et al., 2023
AW2824	OmniPir		pEK0059	pLOCO2-bNACHT25	NotI-HF/SbfI-HF	cttagtctttgatactatgtttataatgttgaaaaagagtctaatagttgacattgtatgaaatatgattgttatataaaatgatttttttggagactgtttaaggtaaacaaatgaaaccagaatacttaaggaaaatagaatcattgcaacgtgaggttgatgatttccatccagtgctaagagcgcttctaccacgtttgccgactgttacacatgttgaatataagcaaggaccatcagaaaaaggtgctgattttgtcataattaaacgagatgaggcattagatgaggaaatatatattggggttatttgtaaggttggaaagataattcagtcaaatagtgaggtcgaacgacaaatagaagagtgtcaattatacccacgctttatttctt…	MKPEYLRKIESLQREVDDFHPVLRALLPRLPTVTHVEYKQGPSEKGADFVIIKRDEALDEEIYIGVICKVGKIIQSNSEVERQIEECQLYPRFISSGSKNIHLNEIWVVTNSSISNNAQEKIYLKFKSTNIKFIEGEKICSLISKYYPEFWDFESINYEQYLTDTLQTISDTPESSFFGSVGINNLIDRYVSKEDHKKRRHRPLKLYSVVRAERFIFLEGTVGSGKSTLLKQLIKKIKEEYSYEKDYILPVFCQYKDVLEKKLNIENIIQSVLSKYKIQHDGNILLIVDSVDEVKESLEERQNNFRDIVEKVSRSDKVRLLVASRIMDSLQDYEVIDQMFARYSIIPLSTGQIIDFVDKICNDIKITNKLKNGIEKTPLFKFIPRTPVSAILLARILSD…	Kibby et al., 2023
AW2832	OmniPir		pEK0077	pLOCO2-bNACHT32	NotI-HF/SbfI-HF	ttagtgccctacagcaacataaagctgagaccatgtctgaacaggaccaacaaagccgcgatgacaatcgcgtaatgatttcacgcctggaaacaattgatgctgatacagccaaaggtggtagtacaactgatagccgaaatgaacaagttgatatctttgccgcctcatctacgggttttcgagttcgaaacacgacttgttgaattgttctcaggtgagcagattgacggcagcttccggctgaatgatgattagaaaactacattagttcaaagcagcatagtaaaaggacaaaagatgaagcctgaacagttaaaaaaaatagagtctttgcaacgtgaagttgatgatttccatccagttttaagagcactttttccaaaattgccaacagtg…	MKPEQLKKIESLQREVDDFHPVLRALFPKLPTVTHVEYKQGPSEKGSDFVIIKRDDTLDEEIYIGVVCKVGKITQSNNEVERQIEECKIFPRLISSGSKHIHLNEIWVVTNSTISNNAQEKIHYKFKSTNIKFIDGEKICSLISKYYPEFWDFESINYEHYLADSLNMMSSLPESSFFGSIGINNLIDRYVSKEDSKKRRHRPLKLFSVIKNERFVFLEGNVGAGKSTLIKQLIEKIKAEYSYEKDYTLPIFCQYKDLIDKNLEVELIISGVLSEYKIQHEGKILFIVDSVDEVKESMEERQSNFRKIVEQISRNDQLRLLVASRVMDSLEDYEIIDKMFSRYSIIPLTTSQLIDFVDKICNDIKITHKLKNGIEKTPLFKFIPRTPVSAILLARILSD…	Kibby et al., 2023
AW3234	OmniPir		pAC0059	pLOCO2-bNACHT25_D48A	NotI-HF/SbfI-HF	cttagtctttgatactatgtttataatgttgaaaaagagtctaatagttgacattgtatgaaatatgattgttatataaaatgatttttttggagactgtttaaggtaaacaaatgaaaccagaatacttaaggaaaatagaatcattgcaacgtgaggttgatgatttccatccagtgctaagagcgcttctaccacgtttgccgactgttacacatgttgaatataagcaaggaccatcagaaaaaggtgctgcttttgtcataattaaacgagatgaggcattagatgaggaaatatatattggggttatttgtaaggttggaaagataattcagtcaaatagtgaggtcgaacgacaaatagaagagtgtcaattatacccacgctttatttctt…	MKPEYLRKIESLQREVDDFHPVLRALLPRLPTVTHVEYKQGPSEKGAAFVIIKRDEALDEEIYIGVICKVGKIIQSNSEVERQIEECQLYPRFISSGSKNIHLNEIWVVTNSSISNNAQEKIYLKFKSTNIKFIEGEKICSLISKYYPEFWDFESINYEQYLTDTLQTISDTPESSFFGSVGINNLIDRYVSKEDHKKRRHRPLKLYSVVRAERFIFLEGTVGSGKSTLLKQLIKKIKEEYSYEKDYILPVFCQYKDVLEKKLNIENIIQSVLSKYKIQHDGNILLIVDSVDEVKESLEERQNNFRDIVEKVSRSDKVRLLVASRIMDSLQDYEVIDQMFARYSIIPLSTGQIIDFVDKICNDIKITNKLKNGIEKTPLFKFIPRTPVSAILLARILSD…	This study
AW3235	OmniPir		pEK0118	pLOCO2-3×FLAG-bNACHT25_D48A	NotI-HF/SbfI-HF	cttagtctttgatactatgtttataatgttgaaaaagagtctaatagttgacattgtatgaaatatgattgttatataaaatgatttttttggagactgtttaaggtaaacaaatgaaagattacaaggaccacgatggtgactataaagaccatgatattgactataaggatgacgatgataagggatccccagaatacttaaggaaaatagaatcattgcaacgtgaggttgatgatttccatccagtgctaagagcgcttctaccacgtttgccgactgttacacatgttgaatataagcaaggaccatcagaaaaaggtgctgcttttgtcataattaaacgagatgaggcattagatgaggaaatatatattggggttatttgtaaggttggaa…	MKDYKDHDGDYKDHDIDYKDDDDKGSPEYLRKIESLQREVDDFHPVLRALLPRLPTVTHVEYKQGPSEKGAAFVIIKRDEALDEEIYIGVICKVGKIIQSNSEVERQIEECQLYPRFISSGSKNIHLNEIWVVTNSSISNNAQEKIYLKFKSTNIKFIEGEKICSLISKYYPEFWDFESINYEQYLTDTLQTISDTPESSFFGSVGINNLIDRYVSKEDHKKRRHRPLKLYSVVRAERFIFLEGTVGSGKSTLLKQLIKKIKEEYSYEKDYILPVFCQYKDVLEKKLNIENIIQSVLSKYKIQHDGNILLIVDSVDEVKESLEERQNNFRDIVEKVSRSDKVRLLVASRIMDSLQDYEVIDQMFARYSIIPLSTGQIIDFVDKICNDIKITNKLKNGIE…	This study
AW3236	OmniPir		pAC0033	pLOCO2-VSVG-bNACHT25	NotI-HF/SbfI-HF	cttagtctttgatactatgtttataatgttgaaaaagagtctaatagttgacattgtatgaaatatgattgttatataaaatgatttttttggagactgtttaaggtaaacaaatgaaatatactgacattgagatgaaccgcttgggcaagggatccccagaatacttaaggaaaatagaatcattgcaacgtgaggttgatgatttccatccagtgctaagagcgcttctaccacgtttgccgactgttacacatgttgaatataagcaaggaccatcagaaaaaggtgctgattttgtcataattaaacgagatgaggcattagatgaggaaatatatattggggttatttgtaaggttggaaagataattcagtcaaatagtgaggtcgaacgac…	MKYTDIEMNRLGKGSPEYLRKIESLQREVDDFHPVLRALLPRLPTVTHVEYKQGPSEKGADFVIIKRDEALDEEIYIGVICKVGKIIQSNSEVERQIEECQLYPRFISSGSKNIHLNEIWVVTNSSISNNAQEKIYLKFKSTNIKFIEGEKICSLISKYYPEFWDFESINYEQYLTDTLQTISDTPESSFFGSVGINNLIDRYVSKEDHKKRRHRPLKLYSVVRAERFIFLEGTVGSGKSTLLKQLIKKIKEEYSYEKDYILPVFCQYKDVLEKKLNIENIIQSVLSKYKIQHDGNILLIVDSVDEVKESLEERQNNFRDIVEKVSRSDKVRLLVASRIMDSLQDYEVIDQMFARYSIIPLSTGQIIDFVDKICNDIKITNKLKNGIEKTPLFKFIPRT…	This study
AW2784	OmniPir	Empty vector (EV)	pAW1608	pTACxc-sfgfp	BamHI-HF/NotI-HF	atgggatccaaaggtgaagaactgttcaccggtgttgttccgatcctggttgaactggatggtgatgttaacggccacaaattctctgttcgtggtgaaggtgaaggtgatgcaaccaacggtaaactgaccctgaaattcatctgcactaccggtaaactgccggttccgtggccgactctggtgactaccctgacctatggtgttcagtgtttttctcgttacccggatcacatgaagcagcatgatttcttcaaatctgcaatgccggaaggttatgtacaggagcgcaccatttctttcaaagacgatggcacctacaaaacccgtgcagaggttaaatttgaaggtgatactctggtgaaccgtattgaactgaaaggcattgatttcaaagag…	MGSKGEELFTGVVPILVELDGDVNGHKFSVRGEGEGDATNGKLTLKFICTTGKLPVPWPTLVTTLTYGVQCFSRYPDHMKQHDFFKSAMPEGYVQERTISFKDDGTYKTRAEVKFEGDTLVNRIELKGIDFKEDGNILGHKLEYNFNSHNVYITADKQKNGIKANFKIRHNVEDGSVQLADHYQQNTPIGDGPVLLPDNHYLSTQSVLSKDPNEKRDHMVLLEFVTAAGITHGMDELYK*	Kibby et al., 2023
AW3237	OmniPir		pAC0052	pTACxc-MS2_mat	BamHI-HF/NotI-HF	atgcgagcttttagtacccttgatagggagaacgagaccttcgtcccctccgttcgcgtttacgcggacggtgagactgaagatagctcattctctttaaaatatcgttcgaactggactcccggtcgttttaactcgactggggccaaaacgaaacagtggcactacccctctccgtattcacggggggcgttaagtgtcacatcgatagatcaaggtgcctacaagcgaagtgggtcatcgtggggtcgcccgtacgaggagaaagccggtttcggcttctccctcgacgcacgctcctgctacagcctcttccctgtaagccaaaacttgacttacatcgaagtgccgcagaacgttgcgaaccgggcgtcgaccgaagtcctgcaaaaggtcacc…	MRAFSTLDRENETFVPSVRVYADGETEDSSFSLKYRSNWTPGRFNSTGAKTKQWHYPSPYSRGALSVTSIDQGAYKRSGSSWGRPYEEKAGFGFSLDARSCYSLFPVSQNLTYIEVPQNVANRASTEVLQKVTQGNFNLGVALAEARSTASQLATQTIALVKAYTAARRGNWRQALRYLALNEDRKFRSKHVAGRWLELQFGWLPLMSDIQGAYEMLTKVHLQEFLPMRAVRQVGTNIKLDGRLSYPAANFQTTCNISRRIVIWFYINDARLAWLSSLGILNPLGIVWEKVPFSFVVDWLLPVGNMLEGLTAPVGCSYMSGTVTDVITGESIISVDAPYGWTVERQGTAKAQISAMHRGVQSVWPTTGAYVKSPFSMVHTLDALALIRQRLSR*	This study
AW3238	OmniPir		pAC0053	pTACxc-MS2_lys	BamHI-HF/NotI-HF	atggaaacccgattccctccgcaatcgcagcaaactccggcatctactaatagacgccggccattcaaacatgaggattacccatgtcgaagacaacaaagaagttcaactctttatgtattgatcttcctcgcgatctttctctcgaaatttaccaatcaattgcttctgtcgctactggaagcggtgatccgcacagtgacgactttacagcaattgcttacttaa	METRFPPQSQQTPASTNRRRPFKHEDYPCRRQQRSSTLYVLIFLAIFLSKFTNQLLLSLLEAVIRTVTTLQQLLT*	This study
AW3239	OmniPir		pAC0054	pTACxc-MS2_rep	BamHI-HF/NotI-HF	atgtcgaagacaacaaagaagttcaactctttatgtattgatcttcctcgcgatctttctctcgaaatttaccaatcaattgcttctgtcgctactggaagcggtgatccgcacagtgacgactttacagcaattgcttacttaagggacgaattgctcacaaagcatccgaccttaggttctggtaatgacgaggcggcccgtcgtaccttagctatcgctaagctacgggaggcgaatgatcggtgcggtcagataaatagagaaggtttcttacatgacaaatccttgtcatgggatccggatgttttacaaaccagcatccgtagccttattggcaacctcctctctggctaccgatcgtcgttgtttgggcaatgcacgttctccaacggtgcc…	MSKTTKKFNSLCIDLPRDLSLEIYQSIASVATGSGDPHSDDFTAIAYLRDELLTKHPTLGSGNDEAARRTLAIAKLREANDRCGQINREGFLHDKSLSWDPDVLQTSIRSLIGNLLSGYRSSLFGQCTFSNGASMGHKLQDAAPYKKFAEQATVTPRALRAALLVRDQCAPWIRHAVRYNESYEFRLVVGNGVFTVPKNNKIDRAACKEPDMNMYLQKGVGAFIRRRLKSVGIDLNDQSINQRLAQQGSVDGSLATIDLSSASDSISDRLVWSFLPPELYSYLDRIRSHYGIVDGETIRWELFSTMGNGFTFELESMIFWAIVKATQIHFGNAGTIGIYGDDIICPSEIAPRVLEALAYYGFKPNLRKTFVSGLFRESCGAHFYRGVDVKPFYIKKPVD…	This study
AW3240	OmniPir		pAC0055	pTACxc-MS2_cp	BamHI-HF/NotI-HF	atggcttctaactttactcagttcgttctcgtcgacaatggcggaactggcgacgtgactgtcgccccaagcaacttcgctaacggggtcgctgaatggatcagctctaactcgcgttcacaggcttacaaagtaacctgtagtgttcgtcagagctctgcgcagaatcgcaaatacaccatcaaagtcgaggtgcctaaagtggcaacccagactgttggtggtgtagagcttcctgtagccgcatggcgttcgtacttaaatatggaactaaccattccaattttcgctacgaattccgactgcgagcttattgttaaggcaatgcaaggtctcctaaaagatggaaacccgattccctccgcaatcgcagcaaactccggcatctactaa	MASNFTQFVLVDNGGTGDVTVAPSNFANGVAEWISSNSRSQAYKVTCSVRQSSAQNRKYTIKVEVPKVATQTVGGVELPVAAWRSYLNMELTIPIFATNSDCELIVKAMQGLLKDGNPIPSAIAANSGIY*	This study
AW3241	OmniPir		pAC0057	pTACxc-MS2_cp_G17D	BamHI-HF/NotI-HF	atggcttctaactttactcagttcgttctcgtcgacaatggcggaactgacgacgtgactgtcgccccaagcaacttcgctaacggggtcgctgaatggatcagctctaactcgcgttcacaggcttacaaagtaacctgtagtgttcgtcagagctctgcgcagaatcgcaaatacaccatcaaagtcgaggtgcctaaagtggcaacccagactgttggtggtgtagagcttcctgtagccgcatggcgttcgtacttaaatatggaactaaccattccaattttcgctacgaattccgactgcgagcttattgttaaggcaatgcaaggtctcctaaaagatggaaacccgattccctcagccatcgcagcaaactccggcatctactaa	MASNFTQFVLVDNGGTDDVTVAPSNFANGVAEWISSNSRSQAYKVTCSVRQSSAQNRKYTIKVEVPKVATQTVGGVELPVAAWRSYLNMELTIPIFATNSDCELIVKAMQGLLKDGNPIPSAIAANSGIY*	This study
AW3242	OmniPir		pAC0062	pTACxc-MS2_cp_W83R	BamHI-HF/NotI-HF	atggcttctaactttactcagttcgttctcgtcgacaatggcggaactggcgacgtgactgtcgccccaagcaacttcgctaacggggtcgctgaatggatcagctctaactcgcgttcacaggcttacaaagtaacctgtagtgttcgtcagagctctgcgcagaatcgcaaatacaccatcaaagtcgaggtgcctaaagtggcaacccagactgttggtggtgtagagcttcctgtagccgcaaggcgttcgtacttaaatatggaactaaccattccaattttcgctacgaattccgactgcgagcttattgttaaggcaatgcaaggtctcctaaaagatggaaacccgattccctcagccatcgcagcaaactccggcatctactaa	MASNFTQFVLVDNGGTGDVTVAPSNFANGVAEWISSNSRSQAYKVTCSVRQSSAQNRKYTIKVEVPKVATQTVGGVELPVAARRSYLNMELTIPIFATNSDCELIVKAMQGLLKDGNPIPSAIAANSGIY*	This study
AW3243	OmniPir		pAC0066	pTACxc-Qβ_cp	BamHI-HF/NotI-HF	atggcaaaattagagactgttactttaggtaacatcgggaaagatggaaaacaaactctggtcctcaatccgcgtggggtaaatcccactaacggcgttgcctcgctttcacaagcgggtgcagttcctgcgctggagaagcgtgttaccgtttcggtatctcagccttctcgcaatcgtaagaactacaaggtccaggttaagatccagaacccgaccgcttgcactgcaaacggttcttgtgacccatccgttactcgccaggcatatgctgacgtgaccttttcgttcacgcagtatagtaccgatgaggaacgagcttttgttcgtacagagcttgctgctctgctcgctagtcctctgctgatcgatgctattgatcagctgaacccagcgtat…	MAKLETVTLGNIGKDGKQTLVLNPRGVNPTNGVASLSQAGAVPALEKRVTVSVSQPSRNRKNYKVQVKIQNPTACTANGSCDPSVTRQAYADVTFSFTQYSTDEERAFVRTELAALLASPLLIDAIDQLNPAY*	This study
AW3244	OmniPir		pAC0112	pTACxc-MS2_cp_ATG>TGA	BamHI-HF/NotI-HF	tgagcttctaactttactcagttcgttctcgtcgacaatggcggaactggcgacgtgactgtcgccccaagcaacttcgctaacggggtcgctgaatggatcagctctaactcgcgttcacaggcttacaaagtaacctgtagtgttcgtcagagctctgcgcagaatcgcaaatacaccatcaaagtcgaggtgcctaaagtggcaacccagactgttggtggtgtagagcttcctgtagccgcatggcgttcgtacttaaatatggaactaaccattccaattttcgctacgaattccgactgcgagcttattgttaaggcaatgcaaggtctcctaaaagatggaaacccgattccctccgcaatcgcagcaaactccggcatctactaa	*ASNFTQFVLVDNGGTGDVTVAPSNFANGVAEWISSNSRSQAYKVTCSVRQSSAQNRKYTIKVEVPKVATQTVGGVELPVAAWRSYLNMELTIPIFATNSDCELIVKAMQGLLKDGNPIPSAIAANSGIY*	This study
AW3245	OmniPir		pTN1370	pTACxc-λ_E	BmtIHI-HF/NotI-HF	atgtcgatgtacacaaccgcccaactgctggcggcaaatgagcagaaatttaagtttgatccgctgtttctgcgtctctttttccgtgagagctatcccttcaccacggagaaagtctatctctcacaaattccgggactggtaaacatggcgctgtacgtttcgccgattgtttccggtgaggttatccgttcccgtggcggctccacctctgaatttacgccgggatatgtcaagccgaagcatgaagtgaatccgcagatgaccctgcgtcgcctgccggatgaagatccgcagaatctggcggacccggcttaccgccgccgtcgcatcatcatgcagaacatgcgtgacgaagagctggccattgctcaggtcgaagagatgcaggcagtttct…	MSMYTTAQLLAANEQKFKFDPLFLRLFFRESYPFTTEKVYLSQIPGLVNMALYVSPIVSGEVIRSRGGSTSEFTPGYVKPKHEVNPQMTLRRLPDEDPQNLADPAYRRRRIIMQNMRDEELAIAQVEEMQAVSAVLKGKYTMTGEAFDPVEVDMGRSEENNITQSGGTEWSKRDKSTYDPTDDIEAYALNASGVVNIIVFDPKGWALFRSFKAVKEKLDTRRGSNSELETAVKDLGKAVSYKGMYGDVAIVVYSGQYVENGVKKNFLPDNTMVLGNTQARGLRTYGCIQDADAQREGINASARYPKNWVTTGDPAREFTMIQSAPLMLLADPDEFVSVQLA*	This study
AW3246	OmniPir		pAC0096	pTACxc-T4_23	BmtIHI-HF/NotI-HF	atgggatccactatcaaaactaaagctgaacttttgaacaaatggaagccattactggaaggtgaaggtttaccggaaattgctaatagcaaacaagcgattatcgctaaaatctttgaaaaccaggaaaaagatttccagacagctccggaatataaagacgaaaaaattgctcaggcattcggttctttcttaacagaagctgaaatcggtggtgaccacggttacaatgctaccaacatcgctgcaggtcagacttctggcgcagtaactcagattggcccagctgttatgggtatggtacgtcgtgctattcctaacctgattgctttcgatatttgtggtgttcagccgatgaacagcccgactggccaggtattcgcactgcgcgcagtatat…	MGSTIKTKAELLNKWKPLLEGEGLPEIANSKQAIIAKIFENQEKDFQTAPEYKDEKIAQAFGSFLTEAEIGGDHGYNATNIAAGQTSGAVTQIGPAVMGMVRRAIPNLIAFDICGVQPMNSPTGQVFALRAVYGKDPVAAGAKEAFHPMYGPDAMFSGQGAAKKFPALAASTQTTVGDIYTHFFQETGTVYLQASVQVTIDAGATDAAKLDAEIKKQMEAGALVEIAEGMATSIAELQEGFNGSTDNPWNEMGFRIDKQVIEAKSRQLKAAYSIELAQDLRAVHGMDADAELSGILATEIMLEINREVVDWINYSAQVGKSGMTLTPGSKAGVFDFQDPIDIRGARWAGESFKALLFQIDKEAVEIARQTGRGEGNFIIASRNVVNVLASVDTGISYAA…	This study
AW3247	OmniPir		pAC0097	pTACxc-T4_23*	BmtIHI-HF/NotI-HF	atgggatccgaaatcggtggtgaccacggttacaatgctaccaacatcgctgcaggtcagacttctggcgcagtaactcagattggcccagctgttatgggtatggtacgtcgtgctattcctaacctgattgctttcgatatttgtggtgttcagccgatgaacagcccgactggccaggtattcgcactgcgcgcagtatatggtaaagacccagtggctgccggtgctaaagaagcattccacccaatgtatggtccagatgcaatgttctctggtcagggtgctgctaagaaattcccagctctggctgctagcacacaaaccacagtaggtgatatctatactcacttcttccaggaaactggtactgtatatctgcaagcttctgttcaagta…	MGSEIGGDHGYNATNIAAGQTSGAVTQIGPAVMGMVRRAIPNLIAFDICGVQPMNSPTGQVFALRAVYGKDPVAAGAKEAFHPMYGPDAMFSGQGAAKKFPALAASTQTTVGDIYTHFFQETGTVYLQASVQVTIDAGATDAAKLDAEIKKQMEAGALVEIAEGMATSIAELQEGFNGSTDNPWNEMGFRIDKQVIEAKSRQLKAAYSIELAQDLRAVHGMDADAELSGILATEIMLEINREVVDWINYSAQVGKSGMTLTPGSKAGVFDFQDPIDIRGARWAGESFKALLFQIDKEAVEIARQTGRGEGNFIIASRNVVNVLASVDTGISYAAQGLATGFSTDTTKSVFAGVLGGKYRVYIDQYAKQDYFTVGYKGPNEMDAGIYYAPYVALTPLRGS…	This study
AW3248	OmniPir		pAC0098	pTACxc-T4_24	BmtIHI-HF/NotI-HF	atgggatccgctaaaatcaacgaacttctgcgcgaatcaaccacaacgaatagcaactcaatcggtcgcccaaatctcgttgctttgactcgcgctaccactaaattaatatattctgacattgtagcaacgcaaagaactaatcaacctgttgctgctttttatggtatcaaataccttaacccagacaacgaatttacatttaaaactggtgctacttacgctggcgaagctggatatgtagaccgagaacaaatcacagaattaacagaagagtctaaattaactctcaataaaggcgatttattcaaatataataatatcgtttataaagtattagaagatactccatttgctactatcgaagaaagtgatttagaattagctcttcagattgca…	MGSAKINELLRESTTTNSNSIGRPNLVALTRATTKLIYSDIVATQRTNQPVAAFYGIKYLNPDNEFTFKTGATYAGEAGYVDREQITELTEESKLTLNKGDLFKYNNIVYKVLEDTPFATIEESDLELALQIAIVLLKVRLFSDAASTSKFESSDSEIADARFQINKWQTAVKSRKLKTGITVELAQDLEANGFDAPNFLEDLLATEMADEINKDILQSLITVSKRYKVTGITDSGFIDLSYASAPEAGRSLYRMVCEMVSHIQKESTYTATFCVASARAAAILAASGWLKHKPEDDKYLSQNAYGFLANGLPLYCDTNSPLDYVIVGVVENIGEKEIVGSIFYAPYTEGLDLDDPEHVGAFKVVVDPESLQPSIGLLVRYALSANPYTVAKDEKEARI…	This study
AW3249	OmniPir		pAC0099	pTACxc-T4_24*	BmtIHI-HF/NotI-HF	atgggatccaccacaacgaatagcaactcaatcggtcgcccaaatctcgttgctttgactcgcgctaccactaaattaatatattctgacattgtagcaacgcaaagaactaatcaacctgttgctgctttttatggtatcaaataccttaacccagacaacgaatttacatttaaaactggtgctacttacgctggcgaagctggatatgtagaccgagaacaaatcacagaattaacagaagagtctaaattaactctcaataaaggcgatttattcaaatataataatatcgtttataaagtattagaagatactccatttgctactatcgaagaaagtgatttagaattagctcttcagattgcaatcgttcttttaaaggttcgtctattttct…	MGSTTTNSNSIGRPNLVALTRATTKLIYSDIVATQRTNQPVAAFYGIKYLNPDNEFTFKTGATYAGEAGYVDREQITELTEESKLTLNKGDLFKYNNIVYKVLEDTPFATIEESDLELALQIAIVLLKVRLFSDAASTSKFESSDSEIADARFQINKWQTAVKSRKLKTGITVELAQDLEANGFDAPNFLEDLLATEMADEINKDILQSLITVSKRYKVTGITDSGFIDLSYASAPEAGRSLYRMVCEMVSHIQKESTYTATFCVASARAAAILAASGWLKHKPEDDKYLSQNAYGFLANGLPLYCDTNSPLDYVIVGVVENIGEKEIVGSIFYAPYTEGLDLDDPEHVGAFKVVVDPESLQPSIGLLVRYALSANPYTVAKDEKEARIIDGGDMDKMA…	This study
AW3250	OmniPir		pAC0113	pTACx-MS2_cp	BamHI-HF/NotI-HF	atggcttctaactttactcagttcgttctcgtcgacaatggcggaactggcgacgtgactgtcgccccaagcaacttcgctaacggggtcgctgaatggatcagctctaactcgcgttcacaggcttacaaagtaacctgtagtgttcgtcagagctctgcgcagaatcgcaaatacaccatcaaagtcgaggtgcctaaagtggcaacccagactgttggtggtgtagagcttcctgtagccgcatggcgttcgtacttaaatatggaactaaccattccaattttcgctacgaattccgactgcgagcttattgttaaggcaatgcaaggtctcctaaaagatggaaacccgattccctccgcaatcgcagcaaactccggcatctactaa	MASNFTQFVLVDNGGTGDVTVAPSNFANGVAEWISSNSRSQAYKVTCSVRQSSAQNRKYTIKVEVPKVATQTVGGVELPVAAWRSYLNMELTIPIFATNSDCELIVKAMQGLLKDGNPIPSAIAANSGIY*	This study
AW3251	OmniPir		pAC0115	pTACx-MS2_lys	BamHI-HF/NotI-HF	atggaaacccgattccctccgcaatcgcagcaaactccggcatctactaatagacgccggccattcaaacatgaggattacccatgtcgaagacaacaaagaagttcaactctttatgtattgatcttcctcgcgatctttctctcgaaatttaccaatcaattgcttctgtcgctactggaagcggtgatccgcacagtgacgactttacagcaattgcttacttaa	METRFPPQSQQTPASTNRRRPFKHEDYPCRRQQRSSTLYVLIFLAIFLSKFTNQLLLSLLEAVIRTVTTLQQLLT*	This study
AW2890	OmniPir		pAC0004	pBAD30x-bNACHT25	EcoRI-HF/HindIII-HF	atgaaaccagaatacttaaggaaaatagaatcattgcaacgtgaggttgatgatttccatccagtgctaagagcgcttctaccacgtttgccgactgttacacatgttgaatataagcaaggaccatcagaaaaaggtgctgattttgtcataattaaacgagatgaggcattagatgaggaaatatatattggggttatttgtaaggttggaaagataattcagtcaaatagtgaggtcgaacgacaaatagaagagtgtcaattatacccacgctttatttcttctggctctaagaacatacatttgaatgaaatttgggttgttactaattcatcaatctcaaataatgctcaagaaaaaatctacttaaaattcaaatctacaaatataaagttt…	MKPEYLRKIESLQREVDDFHPVLRALLPRLPTVTHVEYKQGPSEKGADFVIIKRDEALDEEIYIGVICKVGKIIQSNSEVERQIEECQLYPRFISSGSKNIHLNEIWVVTNSSISNNAQEKIYLKFKSTNIKFIEGEKICSLISKYYPEFWDFESINYEQYLTDTLQTISDTPESSFFGSVGINNLIDRYVSKEDHKKRRHRPLKLYSVVRAERFIFLEGTVGSGKSTLLKQLIKKIKEEYSYEKDYILPVFCQYKDVLEKKLNIENIIQSVLSKYKIQHDGNILLIVDSVDEVKESLEERQNNFRDIVEKVSRSDKVRLLVASRIMDSLQDYEVIDQMFARYSIIPLSTGQIIDFVDKICNDIKITNKLKNGIEKTPLFKFIPRTPVSAILLARILSD…	Kibby et al., 2023
AW2892	OmniPir		pAC0014	pBAD30x-bNACHT25_H506L	EcoRI-HF/HindIII-HF	atgaaaccagaatacttaaggaaaatagaatcattgcaacgtgaggttgatgatttccatccagtgctaagagcgcttctaccacgtttgccgactgttacacatgttgaatataagcaaggaccatcagaaaaaggtgctgattttgtcataattaaacgagatgaggcattagatgaggaaatatatattggggttatttgtaaggttggaaagataattcagtcaaatagtgaggtcgaacgacaaatagaagagtgtcaattatacccacgctttatttcttctggctctaagaacatacatttgaatgaaatttgggttgttactaattcatcaatctcaaataatgctcaagaaaaaatctacttaaaattcaaatctacaaatataaagttt…	MKPEYLRKIESLQREVDDFHPVLRALLPRLPTVTHVEYKQGPSEKGADFVIIKRDEALDEEIYIGVICKVGKIIQSNSEVERQIEECQLYPRFISSGSKNIHLNEIWVVTNSSISNNAQEKIYLKFKSTNIKFIEGEKICSLISKYYPEFWDFESINYEQYLTDTLQTISDTPESSFFGSVGINNLIDRYVSKEDHKKRRHRPLKLYSVVRAERFIFLEGTVGSGKSTLLKQLIKKIKEEYSYEKDYILPVFCQYKDVLEKKLNIENIIQSVLSKYKIQHDGNILLIVDSVDEVKESLEERQNNFRDIVEKVSRSDKVRLLVASRIMDSLQDYEVIDQMFARYSIIPLSTGQIIDFVDKICNDIKITNKLKNGIEKTPLFKFIPRTPVSAILLARILSD…	Kibby et al., 2023
AW3252	OmniPir		pAC0017	pBAD30x-bNACHT25_H506L/D48A	EcoRI-HF/HindIII-HF	atgaaaccagaatacttaaggaaaatagaatcattgcaacgtgaggttgatgatttccatccagtgctaagagcgcttctaccacgtttgccgactgttacacatgttgaatataagcaaggaccatcagaaaaaggtgctgcttttgtcataattaaacgagatgaggcattagatgaggaaatatatattggggttatttgtaaggttggaaagataattcagtcaaatagtgaggtcgaacgacaaatagaagagtgtcaattatacccacgctttatttcttctggctctaagaacatacatttgaatgaaatttgggttgttactaattcatcaatctcaaataatgctcaagaaaaaatctacttaaaattcaaatctacaaatataaagttt…	MKPEYLRKIESLQREVDDFHPVLRALLPRLPTVTHVEYKQGPSEKGAAFVIIKRDEALDEEIYIGVICKVGKIIQSNSEVERQIEECQLYPRFISSGSKNIHLNEIWVVTNSSISNNAQEKIYLKFKSTNIKFIEGEKICSLISKYYPEFWDFESINYEQYLTDTLQTISDTPESSFFGSVGINNLIDRYVSKEDHKKRRHRPLKLYSVVRAERFIFLEGTVGSGKSTLLKQLIKKIKEEYSYEKDYILPVFCQYKDVLEKKLNIENIIQSVLSKYKIQHDGNILLIVDSVDEVKESLEERQNNFRDIVEKVSRSDKVRLLVASRIMDSLQDYEVIDQMFARYSIIPLSTGQIIDFVDKICNDIKITNKLKNGIEKTPLFKFIPRTPVSAILLARILSD…	This study
AW3306	OmniPir		pAC0119	pTACx-dnaJ	BamHI-HF/NotI-HF	atggctaagcaagattattacgagattttaggcgtttccaaaacagcggaagagcgtgaaatcagaaaggcctacaaacgcctggccatgaaataccacccggaccgtaaccagggtgacaaagaggccgaggcgaaatttaaagagatcaaggaagcttatgaagttctgaccgactcgcaaaaacgtgcggcatacgatcagtatggtcatgctgcgtttgagcaaggtggcatgggcggcggcggttttggcggcggcgcagacttcagcgatatttttggtgacgttttcggcgatatttttggcggcggacgtggtcgtcaacgtgcggcgcgcggtgctgatttacgctataacatggagctcaccctcgaagaagctgtacgtggcgtgacc…	MAKQDYYEILGVSKTAEEREIRKAYKRLAMKYHPDRNQGDKEAEAKFKEIKEAYEVLTDSQKRAAYDQYGHAAFEQGGMGGGGFGGGADFSDIFGDVFGDIFGGGRGRQRAARGADLRYNMELTLEEAVRGVTKEIRIPTLEECDVCHGSGAKPGTQPQTCPTCHGSGQVQMRQGFFAVQQTCPHCQGRGTLIKDPCNKCHGHGRVERSKTLSVKIPAGVDTGDRIRLAGEGEAGEHGAPAGDLYVQVQVKQHPIFEREGNNLYCEVPINFAMAALGGEIEVPTLDGRVKLKVPGETQTGKLFRMRGKGVKSVRGGAQGDLLCRVVVETPVGLNERQKQLLQELQESFGGPTGEHNSPRSKSFFDGVKKFFDDLTR*	This study
AW3307	OmniPir		pAC0120	pTACx-dnaJ_D35N	BamHI-HF/NotI-HF	atggctaagcaagattattacgagattttaggcgtttccaaaacagcggaagagcgtgaaatcagaaaggcctacaaacgcctggccatgaaataccacccgaaccgtaaccagggtgacaaagaggccgaggcgaaatttaaagagatcaaggaagcttatgaagttctgaccgactcgcaaaaacgtgcggcatacgatcagtatggtcatgctgcgtttgagcaaggtggcatgggcggcggcggttttggcggcggcgcagacttcagcgatatttttggtgacgttttcggcgatatttttggcggcggacgtggtcgtcaacgtgcggcgcgcggtgctgatttacgctataacatggagctcaccctcgaagaagctgtacgtggcgtgacc…	MAKQDYYEILGVSKTAEEREIRKAYKRLAMKYHPNRNQGDKEAEAKFKEIKEAYEVLTDSQKRAAYDQYGHAAFEQGGMGGGGFGGGADFSDIFGDVFGDIFGGGRGRQRAARGADLRYNMELTLEEAVRGVTKEIRIPTLEECDVCHGSGAKPGTQPQTCPTCHGSGQVQMRQGFFAVQQTCPHCQGRGTLIKDPCNKCHGHGRVERSKTLSVKIPAGVDTGDRIRLAGEGEAGEHGAPAGDLYVQVQVKQHPIFEREGNNLYCEVPINFAMAALGGEIEVPTLDGRVKLKVPGETQTGKLFRMRGKGVKSVRGGAQGDLLCRVVVETPVGLNERQKQLLQELQESFGGPTGEHNSPRSKSFFDGVKKFFDDLTR*	This study
AW3308	OmniPir		pAC0121	pTACx-dnaJ_H33Q	BamHI-HF/NotI-HF	atggctaagcaagattattacgagattttaggcgtttccaaaacagcggaagagcgtgaaatcagaaaggcctacaaacgcctggccatgaaataccaaccggaccgtaaccagggtgacaaagaggccgaggcgaaatttaaagagatcaaggaagcttatgaagttctgaccgactcgcaaaaacgtgcggcatacgatcagtatggtcatgctgcgtttgagcaaggtggcatgggcggcggcggttttggcggcggcgcagacttcagcgatatttttggtgacgttttcggcgatatttttggcggcggacgtggtcgtcaacgtgcggcgcgcggtgctgatttacgctataacatggagctcaccctcgaagaagctgtacgtggcgtgacc…	MAKQDYYEILGVSKTAEEREIRKAYKRLAMKYQPDRNQGDKEAEAKFKEIKEAYEVLTDSQKRAAYDQYGHAAFEQGGMGGGGFGGGADFSDIFGDVFGDIFGGGRGRQRAARGADLRYNMELTLEEAVRGVTKEIRIPTLEECDVCHGSGAKPGTQPQTCPTCHGSGQVQMRQGFFAVQQTCPHCQGRGTLIKDPCNKCHGHGRVERSKTLSVKIPAGVDTGDRIRLAGEGEAGEHGAPAGDLYVQVQVKQHPIFEREGNNLYCEVPINFAMAALGGEIEVPTLDGRVKLKVPGETQTGKLFRMRGKGVKSVRGGAQGDLLCRVVVETPVGLNERQKQLLQELQESFGGPTGEHNSPRSKSFFDGVKKFFDDLTR*	This study
AW2280	OmniPir	Empty vector (EV)	pAW1375	pTACx-sfgfp	BamHI-HF/NotI-HF	atgggatccaaaggtgaagaactgttcaccggtgttgttccgatcctggttgaactggatggtgatgttaacggccacaaattctctgttcgtggtgaaggtgaaggtgatgcaaccaacggtaaactgaccctgaaattcatctgcactaccggtaaactgccggttccgtggccgactctggtgactaccctgacctatggtgttcagtgtttttctcgttacccggatcacatgaagcagcatgatttcttcaaatctgcaatgccggaaggttatgtacaggagcgcaccatttctttcaaagacgatggcacctacaaaacccgtgcagaggttaaatttgaaggtgatactctggtgaaccgtattgaactgaaaggcattgatttcaaagag…	MGSKGEELFTGVVPILVELDGDVNGHKFSVRGEGEGDATNGKLTLKFICTTGKLPVPWPTLVTTLTYGVQCFSRYPDHMKQHDFFKSAMPEGYVQERTISFKDDGTYKTRAEVKFEGDTLVNRIELKGIDFKEDGNILGHKLEYNFNSHNVYITADKQKNGIKANFKIRHNVEDGSVQLADHYQQNTPIGDGPVLLPDNHYLSTQSVLSKDPNEKRDHMVLLEFVTAAGITHGMDELYK*	This study
AW2882	OmniPir		pEK0035	pLOCO2-bNACHT11	NotI-HF/SbfI-HF	gcaggagtatccgcataatacttgtgtaaccaggtatcgagtagaaaagggacagccgcccagcggctgtttttccataggctccgcccccctgacaagcatcacaaaaaaggacgctcaaatcagtggtggcgaaacccgacaggactataaagataccaggcgtttccccctggtggctccctcgtgcgctctcctgttcctgccattcggtttaccggtgtcattccgctgttatggccgcgtttatctcattccacgcctgacactcagttccgggtaggcagttcgctccaagctggactgtatgcacgaaccccccgttcagtccgaccgctgcgccttttccggtaactatcatcttgagtccaacccggatagacgtacaaatgcaccact…	MDPITNEILKIGIGETAKLIFNKILSKNWIDEYKNGRSIVEQLTSLDVHSDYIVKHVSRAMKMRTIHSSENDVMLSDIYHPLTISHEKKEIKVGDDFLLSDNNITNIIGFAGQGKSTILRKILLEAIKNGDKIPFFMELRKVEKLGIEHSLLKILNELGVHANEENLASLLKSDNVVLLLDGFDEVSSEMRESVLEEMNCLNRNYNVQIISTSRDGTEICNESGVVNYKVNRIKRSDIIAILRKLSQSNEVEQDTLAQIFQMLKGNNTLVETMNSPLLVTLFYICYPHLDSIPNSAIEFYSKLFTTLYFRHDKIKNYKRERKSNIPPSEAFEAFCALCFKSLYDNRQDFTHHSILEYTKQSLKLCGVENCQPQDMAYDFIDITCLIQKDGYDRYVFLHK…	Kibby et al., 2023
AW3309	OmniPir		pAC0104	pLOCO2-VSVG-bNACHT32	NotI-HF/SbfI-HF	ttagtgccctacagcaacataaagctgagaccatgtctgaacaggaccaacaaagccgcgatgacaatcgcgtaatgatttcacgcctggaaacaattgatgctgatacagccaaaggtggtagtacaactgatagccgaaatgaacaagttgatatctttgccgcctcatctacgggttttcgagttcgaaacacgacttgttgaattgttctcaggtgagcagattgacggcagcttccggctgaatgatgattagaaaactacattagttcaaagcagcatagtaaaaggacaaaagatgaagtatactgacattgagatgaaccgcttgggcaagggatcccctgaacagttaaaaaaaatagagtctttgcaacgtgaagttgatgatttccat…	MKYTDIEMNRLGKGSPEQLKKIESLQREVDDFHPVLRALFPKLPTVTHVEYKQGPSEKGSDFVIIKRDDTLDEEIYIGVVCKVGKITQSNNEVERQIEECKIFPRLISSGSKHIHLNEIWVVTNSTISNNAQEKIHYKFKSTNIKFIDGEKICSLISKYYPEFWDFESINYEHYLADSLNMMSSLPESSFFGSIGINNLIDRYVSKEDSKKRRHRPLKLFSVIKNERFVFLEGNVGAGKSTLIKQLIEKIKAEYSYEKDYTLPIFCQYKDLIDKNLEVELIISGVLSEYKIQHEGKILFIVDSVDEVKESMEERQSNFRKIVEQISRNDQLRLLVASRVMDSLEDYEIIDKMFSRYSIIPLTTSQLIDFVDKICNDIKITHKLKNGIEKTPLFKFIPRT…	This study
AW3310	OmniPir		pAC0105	pLOCO2-VSVG-bNACHT32_D48A	NotI-HF/SbfI-HF	ttagtgccctacagcaacataaagctgagaccatgtctgaacaggaccaacaaagccgcgatgacaatcgcgtaatgatttcacgcctggaaacaattgatgctgatacagccaaaggtggtagtacaactgatagccgaaatgaacaagttgatatctttgccgcctcatctacgggttttcgagttcgaaacacgacttgttgaattgttctcaggtgagcagattgacggcagcttccggctgaatgatgattagaaaactacattagttcaaagcagcatagtaaaaggacaaaagatgaagtatactgacattgagatgaaccgcttgggcaagggatcccctgaacagttaaaaaaaatagagtctttgcaacgtgaagttgatgatttccat…	MKYTDIEMNRLGKGSPEQLKKIESLQREVDDFHPVLRALFPKLPTVTHVEYKQGPSEKGSAFVIIKRDDTLDEEIYIGVVCKVGKITQSNNEVERQIEECKIFPRLISSGSKHIHLNEIWVVTNSTISNNAQEKIHYKFKSTNIKFIDGEKICSLISKYYPEFWDFESINYEHYLADSLNMMSSLPESSFFGSIGINNLIDRYVSKEDSKKRRHRPLKLFSVIKNERFVFLEGNVGAGKSTLIKQLIEKIKAEYSYEKDYTLPIFCQYKDLIDKNLEVELIISGVLSEYKIQHEGKILFIVDSVDEVKESMEERQSNFRKIVEQISRNDQLRLLVASRVMDSLEDYEIIDKMFSRYSIIPLTTSQLIDFVDKICNDIKITHKLKNGIEKTPLFKFIPRT…	This study
AW2887	OmniPir	Empty vector (EV)	pAW1367	pBAD30x-MBP-mCherry	EcoRI-HF/HindIII-HF	atgaaaatcgaagaaggtaaactggtaatctggattaacggcgataaaggctataacggtctcgctgaagtcggtaagaaattcgagaaagataccggaattaaagtcaccgttgagcatccggataaactggaagagaaattcccacaggttgcggcaactggcgatggccctgacattatcttctgggcacacgaccgctttggtggctacgctcaatctggcctgttggctgaaatcaccccggacaaagcgttccaggacaagctgtatccgtttacctgggatgccgtacgttacaacggcaagctgattgcttacccgatcgctgttgaagcgttatcgctgatttataacaaagatctgctgccgaacccgccaaaaacctgggaagagatc…	MKIEEGKLVIWINGDKGYNGLAEVGKKFEKDTGIKVTVEHPDKLEEKFPQVAATGDGPDIIFWAHDRFGGYAQSGLLAEITPDKAFQDKLYPFTWDAVRYNGKLIAYPIAVEALSLIYNKDLLPNPPKTWEEIPALDKELKAKGKSALMFNLQEPYFTWPLIAADGGYAFKYENGKYDIKDVGVDNAGAKAGLTFLVDLIKNKHMNADTDYSIAEAAFNKGETAMTINGPWAWSNIDTSKVNYGVTVLPTFKGQPSKPFVGVLSAGINAASPNKELAKEFLENYLLTDEGLEAVNKDKPLGAVALKSYEEELAKDPRIAATMENAQKGEIMPNIPQMSAFWYAVRTAVINAASGRQTVDEALKDAQTNSSSNNNNNNNNNNLGIEENLYFQGSVSKGEE…	Kibby et al., 2023
AW3311	OmniPir		pAC0148	pBAD30x-λ_P	EcoRI-HF/HindIII-HF	atgaaaaacatcgccgcacagatggttaactttgaccgtgagcagatgcgtcggatcgccaacaacatgccggaacagtacgacgaaaagccgcaggtacagcaggtagcgcagatcatcaacggtgtgttcagccagttactggcaactttcccggcgagcctggctaaccgtgaccagaacgaagtgaacgaaatccgtcgccagtgggttctggcttttcgggaaaacgggatcaccacgatggaacaggttaacgcaggaatgcgcgtagcccgtcggcagaatcgaccatttctgccatcacccgggcagtttgttgcatggtgccgggaagaagcatccgttaccgccggactgccaaacgtcagcgagctggttgatatggtttacgagtat…	MKNIAAQMVNFDREQMRRIANNMPEQYDEKPQVQQVAQIINGVFSQLLATFPASLANRDQNEVNEIRRQWVLAFRENGITTMEQVNAGMRVARRQNRPFLPSPGQFVAWCREEASVTAGLPNVSELVDMVYEYCRKRGLYPDAESYPWKSNAHYWLVTNLYQNMRANALTDAELRRKAADELVHMTARINRGEAIPEPVKQLPVMGGRPLNRAQALAKIAEIKAKFGLKGASV*	This study
AW3312	OmniPir		pAC0149	pBAD30x-λ_E	EcoRI-HF/HindIII-HF	atgtcgatgtacacaaccgcccaactgctggcggcaaatgagcagaaatttaagtttgatccgctgtttctgcgtctctttttccgtgagagctatcccttcaccacggagaaagtctatctctcacaaattccgggactggtaaacatggcgctgtacgtttcgccgattgtttccggtgaggttatccgttcccgtggcggctccacctctgaatttacgccgggatatgtcaagccgaagcatgaagtgaatccgcagatgaccctgcgtcgcctgccggatgaagatccgcagaatctggcggacccggcttaccgccgccgtcgcatcatcatgcagaacatgcgtgacgaagagctggccattgctcaggtcgaagagatgcaggcagtttct…	MSMYTTAQLLAANEQKFKFDPLFLRLFFRESYPFTTEKVYLSQIPGLVNMALYVSPIVSGEVIRSRGGSTSEFTPGYVKPKHEVNPQMTLRRLPDEDPQNLADPAYRRRRIIMQNMRDEELAIAQVEEMQAVSAVLKGKYTMTGEAFDPVEVDMGRSEENNITQSGGTEWSKRDKSTYDPTDDIEAYALNASGVVNIIVFDPKGWALFRSFKAVKEKLDTRRGSNSELETAVKDLGKAVSYKGMYGDVAIVVYSGQYVENGVKKNFLPDNTMVLGNTQARGLRTYGCIQDADAQREGINASARYPKNWVTTGDPAREFTMIQSAPLMLLADPDEFVSVQLA*	This study
1 Genotype descriptions for E. coli strains were not repeated after their first use in the table as subsequent strains did not differ from their parent.

### Sheet: S3B. Phages
S3B Table. Phages used in this study.
Phage number	Phage Name	Description	Propagation strain (E. coli)	Reference and source
	T2		MG1655	CGSC12141
	T4		MG1655	CGSC12143
	T5		MG1655	CGSC12144
	λvir		MG1655	NCCB 3467
	MS2	Requires F plasmid for infection	MG1655+F´	ATCC 15597-B1
	Qβ	Requires F plasmid for infection	MG1655+F´	ATCC 23631-B1
ΦAW183	FrSaffron	MS2-like	MG1655+F´	Quinones-Olvera et al., 2024
ΦAW184	FrHenna	MS2-like	MG1655+F´	Quinones-Olvera et al., 2024
ΦAW185	FrBlood	MS2-like	MG1655+F´	Quinones-Olvera et al., 2024
ΦAW186	FrSangria	Qβ-like	MG1655+F´	Quinones-Olvera et al., 2024
ΦAW187	FrMerlot	Qβ-like	MG1655+F´	Quinones-Olvera et al., 2024
ΦAW188	FrHibiscus	Qβ-like	MG1655+F´	Quinones-Olvera et al., 2024
ΦAW189	FrBurgundy	Qβ-like	MG1655+F´	Quinones-Olvera et al., 2024
ΦAC036	MS2	WT Parent 1 for suppressor generation	MG1655+F´+pAW1382	This study
ΦAC037	MS2	WT Parent 2 for suppressor generation	MG1655+F´+pAW1382	This study
ΦAC038	MS2	WT Parent 3 for suppressor generation	MG1655+F´+pAW1382	This study
ΦAC111	MS2	MS2 mutant isolated on bNACHT02 from ΦAC036	MG1655+F´+pEK0009	This study
ΦAC112	MS2	MS2 mutant isolated on bNACHT02 from ΦAC036	MG1655+F´+pEK0009	This study
ΦAC121	MS2	MS2 mutant isolated on bNACHT02 from ΦAC037	MG1655+F´+pEK0009	This study
ΦAC122	MS2	MS2 mutant isolated on bNACHT02 from ΦAC037	MG1655+F´+pEK0009	This study
ΦAC123	MS2	MS2 mutant isolated on bNACHT02 from ΦAC037	MG1655+F´+pEK0009	This study
ΦAC133	MS2	MS2 mutant isolated on bNACHT02 from ΦAC038	MG1655+F´+pEK0009	This study
ΦAC134	MS2	MS2 mutant isolated on bNACHT02 from ΦAC038	MG1655+F´+pEK0009	This study
ΦAC118	MS2	MS2 mutant isolated on bNACHT12 from ΦAC036	MG1655+F´+pEK0036	This study
ΦAC119	MS2	MS2 mutant isolated on bNACHT12 from ΦAC036	MG1655+F´+pEK0036	This study
ΦAC120	MS2	MS2 mutant isolated on bNACHT12 from ΦAC036	MG1655+F´+pEK0036	This study
ΦAC129	MS2	MS2 mutant isolated on bNACHT12 from ΦAC037	MG1655+F´+pEK0036	This study
ΦAC130	MS2	MS2 mutant isolated on bNACHT12 from ΦAC037	MG1655+F´+pEK0036	This study
ΦAC131	MS2	MS2 mutant isolated on bNACHT12 from ΦAC037	MG1655+F´+pEK0036	This study
ΦAC135	MS2	MS2 mutant isolated on bNACHT12 from ΦAC038	MG1655+F´+pEK0036	This study
ΦAC136	MS2	MS2 mutant isolated on bNACHT12 from ΦAC038	MG1655+F´+pEK0036	This study
ΦAC137	MS2	MS2 mutant isolated on bNACHT12 from ΦAC038	MG1655+F´+pEK0036	This study
ΦAC114	MS2 (ESC1.1)	MS2 mutant isolated on bNACHT32 from ΦAC036	MG1655+F´+pEK0077	This study
ΦAC115	MS2 (ESC1.2)	MS2 mutant isolated on bNACHT32 from ΦAC036	MG1655+F´+pEK0077	This study
ΦAC116	MS2	MS2 mutant isolated on bNACHT32 from ΦAC036	MG1655+F´+pEK0077	This study
ΦAC117	MS2	MS2 mutant isolated on bNACHT32 from ΦAC036	MG1655+F´+pEK0077	This study
ΦAC124	MS2 (ESC2.1)	MS2 mutant isolated on bNACHT32 from ΦAC037	MG1655+F´+pEK0077	This study
ΦAC125	MS2	MS2 mutant isolated on bNACHT32 from ΦAC037	MG1655+F´+pEK0077	This study
ΦAC126	MS2	MS2 mutant isolated on bNACHT32 from ΦAC037	MG1655+F´+pEK0077	This study
ΦAC127	MS2	MS2 mutant isolated on bNACHT32 from ΦAC037	MG1655+F´+pEK0077	This study
ΦAC128	MS2	MS2 mutant isolated on bNACHT32 from ΦAC037	MG1655+F´+pEK0077	This study
ΦAC138	MS2	MS2 mutant isolated on bNACHT32 from ΦAC038	MG1655+F´+pEK0077	This study
ΦAC139	MS2	MS2 mutant isolated on bNACHT32 from ΦAC038	MG1655+F´+pEK0077	This study
ΦAC140	MS2	MS2 mutant isolated on bNACHT32 from ΦAC038	MG1655+F´+pEK0077	This study

### Sheet: S3C. Protein accession numbers
S3C. Protein accession numbers for proteins used in this study.
Organism	Protein name	Accession number
Escherichia coli str. ECOR34	bNACHT02	WP_021557529.1
Escherichia coli str. HVH 41 (4-2677849)	bNACHT12	WP_021519735.1
Escherichia coli str. ECOR11	bNACHT25	WP_001702659.1
Escherichia coli str. RU1 MA4	bNACHT32	WP_057688292
Escherichia phage MS2	Coat Protein	YP_009640125.1
Escherichia phage Qbeta isolate Anc(P1)	Coat Protein	BAP18764.1
Escherichia phage MS2	Maturation Protein	YP_009640124.1
Escherichia phage MS2	Lysis Protein	YP_009640126.1
Escherichia phage MS2	Replicase	YP_009640127.1
Escherichia phage T4	gp23	AAD42428.1
Escherichia phage T4	gp24	AAD42429.1
Escherichia phage Lambda	gpE	AAA96540.1
Escherichia coli str. K-12 substr. MG1655	DnaJ	NP_414556.1
Escherichia phage Lambda	gpP	ALA45759.1
